# Connexinplexity: The spatial and temporal expression of *connexin* genes during vertebrate organogenesis

**DOI:** 10.1101/2021.11.19.469275

**Authors:** Rachel M. Lukowicz-Bedford, Dylan R. Farnsworth, Adam C. Miller

## Abstract

Animal development requires coordinated communication between cells. The Connexin family of proteins is a major contributor to intercellular communication in vertebrates by forming gap junction channels that facilitate the movement of ions, small molecules, and metabolites between cells. Additionally, individual hemichannels can provide a conduit to the extracellular space for paracrine and autocrine signaling. Connexin-mediated communication is well appreciated in epithelial, neural, and vascular development and homeostasis, and most tissues likely use this form of communication. In fact, Connexin disruptions are of major clinical significance contributing to disorders developing from all major germ layers. Despite the fact that Connexins serve as an essential mode of cellular communication, the temporal and cell-type specific expression patterns of *connexin* genes remain unknown in vertebrates. A major challenge is the large and complex *connexin* gene family. To overcome this barrier, we probed the expression of all *connexins* in zebrafish using single-cell RNA-sequencing of entire animals across several stages of organogenesis. Our analysis of expression patterns has revealed that few *connexins* are broadly expressed, but rather, most are expressed in tissue- or cell-type-specific patterns. Additionally, most tissues possess a unique combinatorial signature of *connexin* expression with dynamic temporal changes across the organism, tissue, and cell. Our analysis has identified new patterns for well-known *connexins* and assigned spatial and temporal expression to genes with no-existing information. We provide a field guide relating zebrafish and human *connexin* genes as a critical step towards understanding how Connexins contribute to cellular communication and development throughout vertebrate organogenesis.
