## Supplemental Table 1 for "Connexinplexity: The spatial and temporal expression of *connexin* genes during vertebrate organogenesis"

### Sheet: All Cx
Zebrafish connexin genes
Ensembl (GRCz11)	ZFIN ID	Chromosome	updated greek name	Previous Gene/Protein	Predicted Protein (kDa)
ENSDARG00000071192	ZDB-GENE-050616-10	17	gja1a	gja1like, cx40.8	40.8
ENSDARG00000041799	ZDB-GENE-991105-4	20	gja1b	gja1, cx43, cx43a1, shf, short fin, sof, stopsel	43.4
ENSDARG00000004082	ZDB-GENE-040406-2	5	gja2	gja3like, cx39.9, cx46l	39.9
ENSDARG00000021889	ZDB-GENE-031217-3	9	gja3	cx46, Cx44, cx48.5, dco	48.5
ENSDARG00000070357	ZDB-GENE-050616-6	19	gja4	cx39.4, luchs	39.4
ENSDARG00000040065	ZDB-GENE-040407-3	9	gja5a	cx45.6	45.6
ENSDARG00000069450	ZDB-GENE-050616-11	1	gja5b	cx41.8, leo, leopard	41.8
ENSDARG00000069451	ZDB-GENE-050616-14	9	gja8a	cx50.5, cx79.8	79.8
ENSDARG00000015076	ZDB-GENE-010607-3	1	gja8b	cx44.1	44.1
ENSDARG00000069830	ZDB-GENE-010619-3	16	gja9a	cx55.5	55.5
ENSDARG00000086453	ZDB-GENE-040426-2421	17	gja9b	cx52.9	53.2
ENSDARG00000057792	ZDB-GENE-050616-15	17	gja10a	cx52.7	52.7
ENSDARG00000034930	ZDB-GENE-040310-6	20	gja10b	cx52.6	53.4
ENSDARG00000069411	ZDB-GENE-050224-2	20	gja11	cx34.5	34.5
ENSDARG00000041797	ZDB-GENE-041114-200	20	gja12.1	cx28.9, cx20c, gjac	28.9
ENSDARG00000041792	ZDB-GENE-070320-1	20	gja12.2	cx28.1, gjadp, cx20d	28.1
ENSDARG00000041787	ZDB-GENE-030131-1337	20	gja13.1	cx32.3, gjab, cx20b	32.3
ENSDARG00000076789	ZDB-GENE-050303-1	20	gja13.2	cx32.2, gjae, cx31.9	31.9
ENSDARG00000035553	ZDB-GENE-010619-2	5	gjb1a	cx27.5	29
ENSDARG00000058064	ZDB-GENE-050616-3	14	gjb1b	cx31.7	31.7
ENSDARG00000042866	ZDB-GENE-050417-174	17	gjb3	cx35.4	35.4
ENSDARG00000071042	ZDB-GENE-050616-1	20	gjb7	gjb6	28.8
ENSDARG00000042707	ZDB-GENE-040406-1	9	gjb8	cx30.3, cx33.8, GJB4	30.3
ENSDARG00000003925	ZDB-GENE-040406-4	17	gjb9a	cx28.6	28.6
ENSDARG00000070362	ZDB-GENE-050616-2	19	gjb9b	cx30.9	31
ENSDARG00000075854	ZDB-GENE-040406-3	17	gjb10	cx34.4	34.4
ENSDARG00000077563	ZDB-GENE-200916-1	3	gjc1	cx52.8, cx45	52.8
ENSDARG00000073896	ZDB-GENE-040912-134	2	gjc2	cx47.1	47.1
ENSDARG00000034207	ZDB-GENE-010619-1	6	gjc4a.1	cx44.2	44.5
ENSDARG00000094990	ZDB-GENE-060601-4	6	gjc4a.2	si:dkey-91f15.1	44.5
ENSDARG00000007099	ZDB-GENE-990415-38	9	gjc4b	cx43.4	43.5
ENSDARG00000111977	ZDB-GENE-080723-77	5	gjd1a	cx34.1	34.1
ENSDARG00000035765	ZDB-GENE-100921-89	15	gjd1b	CU633984.1/cx34.7
ENSDARG00000067999	ZDB-GENE-111020-17	17	gjd2a	gjd2/cx35.5	33
ENSDARG00000070781	ZDB-GENE-030911-1	20	gjd2b	cx35, cx35.1	35
ENSDARG00000116895	ZDB-GENE-050616-13	24	gjd4	BX004842.2/cx46.8	46.8
ENSDARG00000054744	ZDB-GENE-050616-9	15	gjd5	si:ch211-244e12.7/cx40.5	15.2
ENSDARG00000017927	ZDB-GENE-050616-5	7	gjd6	cx36.7	41
ENSDARG00000053062	ZDB-GENE-210812-1	17	gje1b	CR628323.2	20.3
ENSDARG00000054150	ZDB-GENE-050320-121	20	gje1a		23.9
ENSDARG00000086255	ZDB-GENE-130603-55	12	gjz1	si:rp71-1c10.10	26.3
