## Supplemental Table 5 for "Connexinplexity: The spatial and temporal expression of *connexin* genes during vertebrate organogenesis"

### Sheet: Sheet1
Reagent	Company	Identifier
gjb8 in situ probe	ACD	Dr-cx30-3
aox5 in situ probe	ACD	Dr-aox5
ppl in situ probe	ACD	Dr-ppl
gjb7 in situ probe	ACD	Dr-cx28-8
atp1b1b in situ probe	ACD	Dr-atp1b1b
atp6v1aa in situ probe	ACD	Dr-atp6v1aa
Multiplex Fluorescent Reagent Kit v2	ACD	323100
Opal Fluorophore 520	Akoya Biosciences	FP1487001KT
Opal Fluorophore 570	Akoya Biosciences	FP1488001KT
DAPI	Thermo Fisher	D1306
